# Phage RyR-domain proteins degrade ADPR-based immune signals and fuel NAD^+^ synthesis

**DOI:** 10.64898/2026.05.28.727677

**Authors:** Miguel López Rivera, Renee B. Chang, Colin M. Lewis, Romi Hadary, Julia M. Kovalski, Krista G. Freeman, Zhen-Yu J. Sun, Rotem Sorek, Graham F. Hatfull, Philip J. Kranzusch

## Abstract

Bacterial, plant, and animal cells synthesize nucleotide immune signals as a conserved strategy to defend against viral infection^1–4^. In bacteria, Thoeris anti-phage defense systems convert nicotinamide adenine dinucleotide (NAD^+^) into the cyclic ADP-ribose signals 2′cADPR and 3′cADPR to activate downstream effectors and restrict viral replication^5–8^. Phage proteins can bind and sequester Thoeris signals^6,9–13^, but no mechanisms are known to degrade the exceptionally stable 2′cADPR and 3′cADPR molecules and terminate immune activation. Here we use a forward biochemical screen to discover the mycobacteriophage protein RyDEP as the founding member of an enzyme family that cleaves 2′cADPR and 3′cADPR to inactivate Thoeris defense. We show that RyDEP is a glycosidase that cleaves the ribose-ribose linkage in 2′ and 3′ cADPR immune signals to both inactivate host defense and enable direct restoration of NAD^+^. A crystal structure of the RyDEP–3′cADPR complex in the post-cleavage state explains the molecular basis of immune signal degradation and reveals surprising homology with the Repeat12 domain of animal ryanodine receptors (RyRs) that control calcium flux and muscle contraction^14,15^. We demonstrate that diverse phage RyDEP proteins tune RyR-domain activity to either degrade or sequester immune signals. Our results define RyR-domain proteins as regulators of nucleotide immune signaling and explain how viruses subvert host antiviral defense.
