## Supplemental Data Table 1 for "Phage RyR-domain proteins degrade ADPR-based immune signals and fuel NAD^+^ synthesis"

### Sheet: Sheet1
Homolog name in manuscript	UniProt ID	Host genera	Protein sequence	Cloned sequence for biochemical and in vivo assays
RyDEP	A0A5J6TI87	Mycobacterium	MSTNYSPIQWPVAETLLERQAIFIYEGARLQAAAVNAPIIPEPWDKRDEAFKTQFLGITQKMMGPDRFTDPEAAHDSWWRAYEALGWSYGPVRDTEAKTHPDMVPFADLGWEERMKDAVWIALCEIARQWIVEENPYE	MSTNYSPIQWPVAETLLERQAIFIYEGARLQAAAVNAPIIPEPWDKRDEAFKTQFLGITQKMMGPDRFTDPEAAHDSWWRAYEALGWSYGPVRDTEAKTHPDMVPFADLGWEERMKDAVWIALCEIARQWIVEENPYE
H1	A0AA96SEE1	Arthrobacter	MENEIELIARVVHQANRVLQLNAGEESLSPKWDEAPEWQTKSSLEGVKAVLAGTATPFTLHELWAEQKRADGWVYGEVKDEVEKTHPCLVPYLQLPESQKIKDLMFLEIVKAFRDHKRAAKKCWACSELDPKNYTDADNCFVCGRGLS	MENEIELIARVVHQANRVLQLNAGEESLSPKWDEAPEWQTKSSLEGVKAVLAGTATPFTLHELWAEQKRADGWVYGEVKDEVEKTHPCLVPYLQLPESQKIKDLMFLEIVKAFRDHKRAAKKCWACSELDPKNYTDADNCFVCGRGLS
H2	A1XGX7	Stenotrophomonas	MLHTPPAEIARIAHNTVKAYREAMGDFSVVDWNSADTHVREKLIDFVHIYSENPTDTPETLHQIWMDLKIDNGWAHGDKLDWTKLEHPDLLPYELLSDLRRAADAITWAVIREVMK	MLHTPPAEIARIAHNTVKAYREAMGDFSVVDWNSADTHVREKLIDFVHIYSENPTDTPETLHQIWMDLKIDNGWAHGDKLDWTKLEHPDLLPYELLSDLRRAADAITWAVIREVMK
H3	B2ZYA3	Ralstonia	MTVNNLHLEYVETLDDLKQIVGKTIQGVSVCGNTWTLYFTDGYDLDIVSTSDLGLVGKLSHLKPTSDPSMEQPQIEAQPETNQQTNGVPRRIAHIQVAGNPTLDQLQQVAQSFASRTAEDANVVTSNLVTSQVEYLDLSGIVVRGCITVDDIAQVARAVNTAYMSLSDEDKKPWNEVSEQTKNSLYFGIQQQLRYGYTAQQQHEAWCESKRAEGWVYGAKKDVEAKTHPLLVDFSDLTEEHRTKDSLFIAVVQSMKGYLPKPQTTNLIPIQVWNGGPVAEDRSWQDIPFANLMSGVVFRQQTNKDQYLLARTDAYVNYLAGPVPQYAIDTALVTPGPIVDNVQQWTPVSLNAAQPTAEQTAPEQAAAEQTAAEQTAAEQTAAEQTAAEQPVAEQTADDV…	MLLVDFSDLTEEHRTKDSLFIAVVQSMKGYLPKPQTTNLIPIQVWNGGPVAEDRSWQDIPFANLMSGVVFRQQTNKDQYLLARTDAYVNYLAGPVPQYAIDTALVTPGPIVD
H4	A0A2Z4QIA2	Ruegeria	MTRPINTLVDKAAYVLHMTNKAWCEANGDFSQPHWNDMPDWQYQSIKDGIDFHMNNPDAGDSASHDNWMKMKLNEGWVYGPVKNPEASPPTHPCLVSFEELPQEQQIKDALFRAVFHTILKD	MTRPINTLVDKAAYVLHMTNKAWCEANGDFSQPHWNDMPDWQYQSIKDGIDFHMNNPDAGDSASHDNWMKMKLNEGWVYGPVKNPEASPPTHPCLVSFEELPQEQQIKDALFRAVFHTILKDYTDADNCFVCGRGLS
H5	A0A481V2A2	Pseudomonas	MKPILIATIAHAINSAYCLAIGDKVAPPFAECPEDMQRGILAGVQLHLDNPDTTPEQSHESWLAAKLANGWVHGEVKDFEAKTHPCCRPYAELPESQKVKDYLFRAMVHALKDIPDAGSQDADARVAELQDQLNEVLGKNAALVAQMASDGVPMLDNGVPIKYIGPRESFTDRLYGSGLMFTQGQVRSVPGDLARRFLNHRDLFERSTGPAPAGDDTKQVIAQAQQEQKERARKEEDLSALHREVDNFADFTSLAAFAKDRYGLNLVKQHGLARSRDAVHARIDQFGGAV	MKPILIATIAHAINSAYCLAIGDKVAPPFAECPEDMQRGILAGVQLHLDNPDTTPEQSHESWLAAKLANGWVHGEVKDFEAKTHPCCRPYAELPESQKVKDYLFRAMVHALKDI
H6	A0A0C5PQF8	Salmonella	MTTRTGIKLTPEVLKSHIAEVIYEDREVGGHRAITCHFKMDNGFVVHGTKPSTSIDPANFDEALGKEISYNNTFDQLWQLEAYRALVEQDLLAKATETAEIRIDQYAVERSALCPAYHLGFNVMIQDVMFRAENGERFLASFVCGPDDMELVVDSHNAKSRKAVSDFLCANSKLDLTYSPLVLRIAKICHEANRAYCKSVGDDSQLPWEQSPAWQRESACKGVIFHLTGDRKPSESHESWMAEKEAEGWVYGPVKDPQTKQHPCMVPYGELPVQQRSKDYIFKSIVDSFK	MSPLVLRIAKICHEANRAYCKSVGDDSQLPWEQSPAWQRESACKGVIFHLTGDRKPSESHESWMAEKEAEGWVYGPVKDPQTKQHPCMVPYGELPVQQRSKDYIFKSIVDSFK
H7	A0A2P0PB48	Pectobacterium	MSELKQYQSHKLVWAAPMTLGEFKEHANKPDLIGDPGSEGYLVVYSKDTPEEYHSWSPKGVFDAGNTEVELYLVELIARAAHSANRGYCQSLGDDSQLAWDEAPDWQKDSARAGVRFHLANDVTPEQSHESWLAVKEADGWKYGPVKDAEKKEHPCFLPYADLPADQKAKDFIFKSVVDGFKS	MTEVELYLVELIARAAHSANRGYCQSLGDDSQLAWDEAPDWQKDSARAGVRFHLANDVTPEQSHESWLAVKEADGWKYGPVKDAEKKEHPCFLPYADLPADQKAKDFIFKSVVDGFKS
H8	A0A0A0YVI6	Erwinia	MTDLRKGQRLTPEYLKSRIAATEFETKTSFGQTAMFCHLQLDNGFVIYGSKPSMAIDPANFDKALGEKYAYDNTFAELWQLFAFSQLEKARDLEQYSNIDYQELVEVVKTERWRDAGPRGFVDMSTLFLKIKSNGYTFRVVTQLGEDPRDKVMTVLKEQLGVSALSHPRVVMIAKACHEANRGYCAALGDTSQLPWNEAPEWQRVSAIKGVEFHLSGEHGPEASHESWYAEKEADGWVYGPVKDAEKKEHPCMVAYSQLPKEQQAKDYIFRSIVHSFK	MHPRVVMIAKACHEANRGYCAALGDTSQLPWNEAPEWQRVSAIKGVEFHLSGEHGPEASHESWYAEKEADGWVYGPVKDAEKKEHPCMVAYSQLPKEQQAKDYIFRSIVHSFK
